# Reversible Loss of Hippocampal Function in a Mouse Model of Demyelination/Remyelination

**DOI:** 10.1101/866723

**Authors:** Aniruddha Das, Chinthasagar Bastian, Lexie Trestan, Jason Suh, Tanujit Dey, Bruce Trapp, Selva Baltan, Hod Dana

**Author notes:** **Correspondence:** Hod Dana.

## Abstract

Demyelination of axons in the central nervous system (CNS) is a hallmark of multiple sclerosis (MS) and other demyelinating diseases. Cycles of demyelination, followed by remyelination, appear in the majority of MS patients, and are associated with the onset and quiescence of disease-related symptoms, respectively. Previous studies have shown in human patients and animal models that vast demyelination is accompanied by wide-scale changes to brain activity, but details of this process are poorly understood. We use electrophysiological recordings and nonlinear imaging of fluorescence from genetically-encoded calcium indicators to monitor the activity of hippocampal neurons during demyelination and remyelination processes over a period of 100 days. We find *in vitro* that synaptic transmission in CA1 neurons is diminished, and *in vivo* both CA1 and dentate gyrus (DG) neuronal firing rates are substantially reduced during demyelination and partially recover after a short remyelination period. This new approach allows monitoring how synaptic transmission changes, induced by cuprizone diet, are affecting neuronal activity, and can potentially be used to study the effects of therapeutic interventions in protecting the functionality of CNS neurons.
