## Supplementary data table 1 for "Reversible Loss of Hippocampal Function in a Mouse Model of Demyelination/Remyelination"

### Sheet: CA1 cells Figure 2
mouse #	date	number of cell	number of active cells	cells with FR >0.05Hz	number of burst cells	Avg FR [25,50,75] percentiles	Max FR [25,50,75] percentiles
1 (S8019)	20190227	474	467	434	380	[0.16, 0.36, 0.65]	[8, 12, 14]
2 (S8067)	20190305	339	337	313	251	[0.14, 0.25, 0.41]	[7, 9 , 12]
3 (S8066)	20190305	328	328	290	198	[0.08, 0.17, 0.26]	[5, 7, 9]
4 (S8021)	20190227	442	441	405	261	[0.1, 0.16, 0.25]	[5, 7, 9]
5 (S8243)	20190515	448	448	442	350	[0.18, 0.28, 0.45]	[6, 8, 11]
6 (S8759)	20190515	513	475	322	192	[0.03, 0.08, 0.19]	[5, 6, 8]
7 (S9250)	20190502	623	618	577	467	[0.11, 0.19, 0.33]	[6, 8, 9]
total		3167	3114	2783	2099	mean of medians: 0.21	mean of median: 8.15 AP in 1 sec bin

### Sheet: DG cells Figure 2
mouse #	date	number of cell	number of active cells	cells with FR >0.05Hz	number of burst cells
1 (S8019)	20190227	997	671	164	80
2 (S8067)	20190305	470	86	10	7
3 (S8066)	20190305	558	44	1	0
5 (S8243)	20190515	563	84	1	0
6 (S8759)	20190515	525	163	8	4
7 (S9250)	20190523	594	55	0	0
total:		3113	1048	184	91

### Sheet: Mouse 1
DOB. (M)	20181214
Surgery date	20190220	weight after surgery (g)	23.66
CA1 Data		0.3% cuprizone diet
date	days for cuprizone diet	weight (g)	number of cell	number of active cells	cells with FR >0.05Hz	number of burst cells	Avg FR [25,50,75] percentiles	Max FR [25,50,75] percentiles	contrast of ROIs ; median per FOV
20190227	-6		474	467	434	380	0.16, 0.36, 0.65	8, 12, 14	0.685, 0.766, 0.716
20190305	0	22.85	468	468	461	426	0.21, 0.345, 0.515	8, 11, 13	0.760, 0.749, 0.766
20190314	9	22.86	514	507	432	365	0.085, 0.17, 0.305	7, 10 , 13	0.801, 0.783, 0.673
20190321	16	23.18	513	512	482	389	0.13, 0.23, 0.38	7, 10 , 13	0.882, 0.768, 0.772
20190328	23	22.68	555	542	447	359	0.075, 0.15, 0.265	6, 9 , 11	0.819, 0.871, 0.685
20190404	30	21.14	494	492	422	322	0.08, 0.145, 0.235	6, 9, 11	0.733, 0.623, 0.667
20190411	37	21.83	539	513	316	242	0.03, 0.065, 0.145	6, 8, 10	0.723, 0.772, 0.901
20190418	44	20.47	446	296	104	79	0, 0.01, 0.05	6, 8, 10	0.853, 0.805, 0.748
20190427	53	21.03	485	88	40	39	0, 0, 0	9, 10 , 12	0.878, 0.686, 0.720
20190502	58	24.49	436	429	394	338	0.105, 0.205, 0.385	7, 10, 12	0.870, 0.833, 0.787
20190509	65	24.25	378	316	227	191	0.01, 0.085, 0.325	7, 10 , 13	0.713, 0.662, 0.639
20190515	71	24.15	622	589	397	298	0.025, 0.065, 0.135	6, 8 , 10	0.773, 0.758, 0.585, 0.700
20190523	79	24.02	388	385	347	313	0.12, 0.24, 0.42	8, 10, 14	0.830, 0.759, 0.775
20190529	85	24.02	512	437	216	164	0.01, 0.04, 0.115	5, 8, 11	0.893, 0.786, 0.812
20190606	93	24.15	600	587	484	392	0.065, 0.135, 0.29	6, 8, 11	1.023, 1.017, 0.987
20190613	100	24.38	575	562	444	297	0.06, 0.12, 0.22	5, 7, 10	0.674, 0.783, 0.762
DG Data
date	days for cuprizone diet	weight (g)	number of cells	number of active cells	cells with FR >0.05Hz	number of burst cells	contrast of ROIs ; median per FOV
20190227	-6		997	671	164	80	0.378, 0.322, 0.363
20190305	0	22.85	949	576	95	53	0.404, 0.411, 0.375
20190314	9	22.86	1060	360	21	16	0.330, 0.435, 0.410
20190321	16	23.18	754	428	48	28	0.477, 0.442
20190328	23	22.68	722	429	32	5	0.437, 0.646
20190404	30	21.14	654	359	15	5	0.564, 0.578
20190411	37	21.83	767	283	22	11	0.523, 0.612
20190418	44	20.47	438	6	0	0	0.581, 0.477
20190427	53	21.03	687	40	5	3	0.466, 0.362
20190502	58	24.49	603	226	49	28	0.539, 0.478
20190509	65	24.25	531	29	5	3	0.385, 0.350
20190515	71	24.15	680	42	0	0	0.431, 0.439
20190523	79	24.02	535	38	2	2	0.207, 0.197	Excluded from analysis
20190529	85	24.02	659	92	12	9	0.511, 0.362
20190606	93	24.15	924	439	74	37	0.527, 0.418
20190613	100	24.38	603	55	4	3	0.304, 0.300	Excluded from analysis

### Sheet: mouse 2
DOB. (F)	20181214
Surgery date	20190222	weight after surgery (g)	20.44
CA1 Data		0.3% cuprizone diet
date	days for cuprizone diet	weight (g)	number of cell	number of active cells	cells with FR >0.05Hz	number of burst cells	Avg FR [25,50,75] percentiles	Max FR [25,50,75] percentiles	contrast of ROIs ; median per FOV
20190305	0	19.2	339	337	313	251	0.14, 0.25, 0.405	7, 9, 12	0.698, 0.601, 0.550
20190314	9	19.04	363	336	218	146	0.025, 0.07, 0.14	5, 7, 9	0.551, 0.491, 0.473
20190321	16	19.43	429	417	290	169	0.035, 0.09, 0.205	5, 7, 10	0.902, 0.773, 0.831
20190328	23	19.86	418	405	281	132	0.04, 0.08, 0.155	4, 6, 9	0.823, 0.706, 0.688
20190404	30	19.29	443	433	305	157	0.04, 0.105, 0.21	4, 6, 10	1.032, 1.014, 0.778
20190411	37	19.73	350	299	150	88	0.01, 0.035, 0.125	4, 6, 8	1.237, 1.056, 0.630
20190418	44	19.35	365	363	325	232	0.105, 0.175, 0.33	5, 8, 11	0.911, 0.611, 0.602
20190427	53	19.14	425	394	207	123	0.02, 0.05, 0.125	4, 6, 10	0.904, 0.725, 0.891
20190502	58	22.38	489	488	480	450	0.25, 0.41, 0.65	9, 12, 15	1.012, 1.055, 1.135
20190509	65	21.85	444	443	400	252	0.095, 0.17, 0.28	5, 7, 9	1.001, 1.055, 0.900
20190515	71	22.39	372	368	280	166	0.055, 0.115, 0.24	4, 6, 8	0.729, 0.838, 0.674
20190523	79	21.2	556	556	554	464	0.275, 0.385, 0.51	7, 9, 11	0.792, 0.808, 0.664
20190529	85	21.75	557	553	533	499	0.2, 0.395, 0.735	10, 12, 15	0.934, 0.850, 0.939
20190606	93	21.65	605	604	582	471	0.175, 0.295, 0.465	7, 8, 11	0.770, 0.718, 0.759, 0.647, 0.679
20190613	100	22.24	626	598	480	284	0.06, 0.13, 0.23	5, 7, 9	0.744, 0.775, 0.844, 0.740, 0.683
DG Data
date	days for cuprizone diet	weight (g)	number of cell	number of active cells	cells with FR >0.05Hz	number of burst cells	contrast of ROIs ; median per FOV
20190305	0	19.2	470	86	10	7	0.246, 0.176	* FOV1 was excluded
20190314	9	19.04	522	16	0	0	0.26, 0.197
20190321	16	19.43	536	52	2	1	0.334, 0.288
20190328	23	19.86	590	136	7	5	0.34, 0.301
20190404	30	19.29	659	57	1	0	0.335, 0.281
20190411	37	19.73	617	83	2	2	0.362 0.344
20190418	44	19.35	565	24	1	1	0.276, 0.293
20190427	53	19.14	647	41	1	1	0.271, 0.274
20190502	58	22.38	456	42	3	4	0.271, 0.27
20190509	65	21.85	553	35	3	2	0.502, 0.472
20190515	71	22.39	603	94	0	0	0.508, 0.487
20190523	79	21.2	733	296	29	18	0.438, 0.366
20190529	85	21.75	548	1	0	0	0.24, 0.178	Excluded from analysis
20190606	93	21.65	450	4	0	0	0.12, 0.096, 0.128	Excluded from analysis
20190613	100	22.24	328	1	0	0	0.128, 0.143	Excluded from analysis

### Sheet: Mouse 3
DOB. (F)	20181214
Surgery date	20190222	weight after surgery (g)	20.44
CA1 Data		0.3% cuprizone diet
date	days for cuprizone diet	weight (g)	number of cell	number of active cells	cells with FR >0.05Hz	number of burst cells	Avg FR [25,50,75] percentiles	Max FR [25,50,75] percentiles	contrast of ROIs ; median per FOV
20190305	0	19.55	328	328	290	298	0.08, 0.17, 0.26	5, 7, 9	0.951, 0.901, 0.979
20190314	9	19.6	409	382	274	204	0.04, 0.1, 0.185	6, 8, 10	0.703, 0.659, 0.683
20190321	16	18.12	429	421	309	169	0.045, 0.09, 0.165	4, 6, 8	1.122, 0.990, 0.912
20190328	23	18.6	420	419	384	267	0.11, 0.195, 0.31	5, 8, 10	0.956, 0.919, 0.991
20190404	30	17.68	488	476	370	269	0.055, 0.13, 0.29	5, 9, 13	0.879, 0.843, 0.757
20190411	37	17.25	490	465	333	225	0.04, 0.085, 0.155	5, 7, 9,	0.507, 0.583, 0.649
20190418	44	17.41	265	240	127	84	0.015, 0.05, 0.1125	5, 7, 9	0.526, 0.391, 0.411
20190427	53	18.2	446	373	201	154	0.015, 0.045, 0.115	5, 7, 9	0.625, 0.801, 0.679, 0.507
20190502	58	20.97	282	274	243	203	0.085, 0.175, 0.315	7, 8, 11	0.694, 0.583, 0.525
20190509	65	22.02	393	378	310	272	0.05, 0.11, 0.25	7, 8, 11	0.795, 0.784, 0.902, 0.708
DG Data
date	days for cuprizone diet	weight (g)	number of cell	number of active cells	number with >10 spikes	number of burst cells	contrast of ROIs ; median per FOV
20190305	0	19.55	558	44	1	0	0.202, 0.187
20190314	9	19.6	744	49	0	0	0.278, 0.239
20190321	16	18.12	596	91	6	5	0.404, 0.430
20190328	23	18.6	614	122	5	3	0.352, 0.369
20190404	30	17.68	570	12	0	0	0.200, 0.235	Excluded from analysis

### Sheet: Mouse 4
DOB. (M)	20181214
Surgery date	20190220	weight after surgery (g)	25.22
CA1 Data		0.3% cuprizone diet
date	days for cuprizone diet	weight (g)	number of cell	number of active cells	cells with FR >0.05Hz	number of burst cells	Avg FR [25,50,75] percentiles	Max FR [25,50,75] percentiles
20190227	-6	24.74	442	441	405	261	0.095, 0.155, 0.25	5, 7, 9
20190305	0	23.37	560	554	471	333	0.075, 0.14, 0.22	5, 7, 9
20190314	9	24.78	537	480	254	184	0.02, 0.05, 0.105	5, 7, 9
20190321	16	25.15	131	92	54	27	0, 0.035, 0.11	3, 6, 10

### Sheet: mouse 5
DOB. (F)	20190225
Surgery date	20190429	weight after surgery (g)	23.15
CA1 Data
date	number of cell	weight (g)	number of active cells	cells with FR >0.05Hz	number of burst cells	Avg FR [25,50,75] percentiles
20190509	389	22.04	384	346	265	0.11, 0.2, 0.345
20190515	448	22.71	448	350	350	0.18, 0.275, 0.445
20190523	624	22.99	620	589	457	0.145, 0.270, 0.43
20190529	611	23.96	596	512	405	0.08, 0.17, 0.335
20190606	733	23.78	687	492	315	0.04, 0.095, 0.225
20190613	479	24.79	465	405	315	0.08, 0.170, 0.305
20190620	621	27.36	611	510	378	0.07, 0.15, 0.29
20190628	599	25.4	593	539	443	0.115, 0.215, 0.39
20190704	590	25.51	590	587	541	0.22, 0.335, 0.475
2090711	479	25.5	476	445	393	0.15, 0.27, 0.44
DG Data
date	number of cells	weight (g)	number of active cells	cells with FR >0.05Hz	number of burst cells	contrast of ROIs ; median per FOV
20190515	563	22.71	84	1	0	0.41, 0.512
20190523	742	22.99	114	0	0	0.484, 0.566
20190529	752	23.96	114	4	2	0.624, 0.505
20190606	662	23.78	106	0	0	0.378, 0.450
20190613	733	24.79	87	3	3	0.247, 0.265
20190620	867	27.36	141	15	11	0.262, 0.252
20190628	708	25.4	49	5	4
20190704	589	25.51	170	34	23
20190711	662	25.5	119	17	11

### Sheet: mouse 6
DOB. (F)	20190123
Surgery date	20190429	weight after surgery (g)	21.98
CA1 Data
date	number of cell	weight (g)	number of active cells	cells with FR >0.05Hz	number of burst cells	Avg FR [25,50,75] percentiles
20190509	367	20.17	348	288	230	0.065, 0.145, 0.27
20190515	513	20.62	475	322	192	0.03, 0.08, 0.19
20190523	639	20.44	620	382	199	0.035, 0.065, 0.125
20190529	618	20.82	600	461	315	0.05, 0.100, 0.170
20190606	724	21.33	722	682	464	0.12, 0.185, 0.275
20190613	525	20.7	469	263	202	0.015, 0.055, 0.125
20190620	512	20.46	507	438	328	0.075, 0.135, 0.215
20190628	619	22.48	607	458	357	0.05, 0.105, 0.185
20190704	461	21.23	459	431	340	0.105, 0.170, 0.26
20190712	412	22.11	357	194	123	0.015, 0.05, 0.11
DG Data
date	number of cells	weight (g)	number of active cells	cells with FR >0.05Hz	number of burst cells	contrast of ROIs ; median per FOV
20190515	525	20.62	163	8	4	0.491, 0.585
20190523	611	20.44	192	10	9	0.472, 0.486
20190529	629	20.82	209	29	23	0.437, 0.506
20190606	768	21.33	120	9	7	0.308, 0.360
20190613	550	20.7	63	7	2	0.261, 0.240
20190620	561	20.46	107	4	3	0.250, 0.372
20190628	522	22.48	151	24	13
20190704	556	21.23	122	11	7

### Sheet: mouse 7
DOB. (M)	20190211
Surgery date	20190424	weight after surgery (g)	27.87
CA1 Data
date	number of cell	weight (g)	number of active cells	cells with FR >0.05Hz	number of burst cells	Avg FR [25,50,75] percentiles
20190502	623	27.36	618	577	467	0.11, 0.19, 0.325
20910509	580	28.42	355	189	128	0, 0.015, 0.095
20190515	697	28.9	624	420	271	0.02, 0.085, 0.21
20190523	760	29.8	727	534	369	0.045, 0.100, 0.185
20190529	656	30.57	610	347	157	0.025, 0.055, 0.115
20190606	836	31.56	818	601	341	0.045, 0.09, 0.155
20190613	568	32.42	550	446	543	0.06,0.13,0.270
20190620	591	32.93	581	507	436	0.08, 0.175, 0.34
20190628	708	32.56	682	558	458	0.065, 0.145, 0.320
20190704	648	32.83	590	418	312	0.035, 0.09, 0.215
20190711	562	32.48	559	509	467	0.105, 0.215, 0.385
DG Data
date	number of cells	weight (g)	number of active cells	cells with FR >0.05Hz	number of burst cells	contrast of ROIs ; median per FOV
20190523	594	29.8	55	0	0	0.455, 0.319
20190529	540	30.57	34	3	1	0.424, 0.534
20190606	732	31.56	55	0	0	0.453, 0.380
20190613	631	32.42	19	3	2	0.333, 0.294
20190620	666	32.93	20	0	0	0.341
20190628	803	32.56	8	0	0
20190704	680	32.83	47	3	3
20190711	504	32.48	123	20	8
